# PHLDA2 promotes breast cancer metastasis by co-opting a developmental program for placental vascular remodeling

**DOI:** 10.1101/2025.08.19.670946

**Authors:** Paige V. Halas, Hannah Savage, Stephanie J. Hachey, Tatyana Lev, Angela Lincy Prem Antony Samy, Connie Chan, Stephanie Jimenez, Radhika M. Domadia, Iana Lin, Sharmila Mallya, Jacob Insua-Rodriguez, Jessica Gonzalez, Isam Adam, Hamad Alshetaiwi, Grace A. Hernandez, Aaron Longworth, Timothy P. McMullen, Kai Kessenbrock, Christopher C.W. Hughes, Dennis Ma, Devon A. Lawson

## Abstract

Identifying drivers of metastasis is essential for developing new treatments for patients with advanced disease. Here, we identify *PHLDA2* as a robust driver of breast cancer metastasis. Previous work established *PHLDA2* as an imprinted gene expressed by trophoblasts which are critical for vascular remodeling during placental development. We find that hypomethylation of *PHLDA2* in breast tumors correlates with increased gene expression, which is associated with metastasis and poor survival in breast cancer patients. RNA-sequencing showed that *PHLDA2* overexpression results in upregulation of genes that control invasion, extracellular matrix assembly, and vascular remodeling, consistent with trophoblast functions in placental development. Using an *in vitro* vascularized microtumor (VMT) system, we find that *PHLDA2* functions through *SPARC,* which promotes metastasis by inducing vascular permeability and enhancing tumor dissemination. These data suggest that increased expression of *PHLDA2* through hypomethylation promotes metastasis by ectopic expression of a developmental program for vascular remodeling.
