## Supplementary material for "PHLDA2 promotes breast cancer metastasis by co-opting a developmental program for placental vascular remodeling": Table 2

Acvr1
Adamts10
Aspn
Bcam
Boc
C1rb
C1s1
C3
Ccl20
Cd82
Ceacam1
Cfb
Chil1
Col1a1
Col1a2
Col2a1
Crlf1
Cryab
Cybrd1
Dlx1
Efna5
Emilin1
Eya1
Fam107b
Fbln1
Fbln5
Fbn2
Fbxo32
Fhl2
Fn1
Fndc1
Gfpt2
Gprc5a
Grb14
Hapln1
Hrh1
Igfbp4
Itih5
Kif1a
Krt15
Krt23
Krt6a
Krt6b
Kynu
Lamb3
Lcn2
Lhx6
Lrp1
Lum
Matn2
Metap1d
Mettl7a1
Mfap4
Mfap5
Mgat3
Nccrp1
Ninj2
Oca2
Ogn
Pde1c
Phlda2
Plekhs1
Pltp
Ppm1n
Prelp
Ptgis
Ptprd
Rasgef1c
Rbms1
Ropn1
Rtn2
S100a1
S100b
Scara3
Serpinb3a
Serpine2
Serping1
Sez6l2
Shc4
Slc6a14
Slfn5
Snai2
Sod2
Sod3
Sparc
Sphk1
Synj2
Tagln
Tanc1
Tln2
Tmprss5
Tns4
Tox
Trp53i11
Tulp4
Txnip
Vgll1
Vit
Wfdc2
Zfp579
